# Epigenetic silencing by SMYD3 represses tumor intrinsic interferon response in HPV-negative squamous cell carcinoma of the head and neck

**DOI:** 10.1101/2022.11.04.515098

**Authors:** N Nigam, B Bernard, S Kim, K Burkitt, D Tsai, Y Robbins, C Sievers, A Clint, RL Bennett, TT Tettey, B Carter, R Bao, L Rinaldi, M.W. Lingen, H Sater, EF Edmondson, H Cheng, X Luo, K Brennan, C Chen, S Sevilla, M Murali, S Sakata, K Takeuchi, Y Nakamura, R Uppaluri, JB Sunwoo, C Van Waes, JD Licht, GL Hager, V Saloura

**Author notes:** Corresponding author and lead contact: Vassiliki Saloura, MD, PhD, 41 Medlars Drive, Bethesda, MD, 20892, Thoracic and GI Malignancies Branch, National Cancer Institute. These authors contributed equally (N Nigam, B Bernard).

## Abstract

Cancers often display immune escape, but the mechanisms and potential for reversibility are incompletely understood. Epigenetic dysregulation has been implicated in the immune escape of various cancer types. We have identified the epigenetic modifier SET and MYND-domain containing protein 3 (SMYD3) as a mediator of immune escape in human papilloma virus (HPV)- negative head and neck squamous cell carcinoma (HNSCC), an aggressive disease with poor prognosis and low response to immunotherapy with pembrolizumab, a programmed-death-1 (PD-1) targeting antibody. SMYD3 loss increased the sensitivity of HNSCC cancer cells to IFN-β, resulting in upregulation of type I IFN response and antigen presentation machinery genes. We found that SMYD3 regulates the transcription of Ubiquitin-Like PHD And RING Finger Domain-Containing Protein 1 (UHRF1), a key epigenetic reader of trimethylated lysine 9 on histone H3 (H3K9me3), which binds to H3K9me3-enriched promoters of key immune-related genes and silences their expression. SMYD3 further maintains the repression of immune-related genes through the deposition of H4K20me3 within the gene body regions of these genes. In an anti-PD-1 immune checkpoint resistant syngeneic mouse model of HPV-negative HNSCC, Smyd3 depletion induced influx of CD8+ T-cells, upregulated PD-L1 and MHC class I molecules, and increased sensitivity to anti-PD-1 therapy. SMYD3 overexpression was associated with decreased CD8 T-cell infiltration in tumor samples from patients with HPV-negative HNSCC, and was associated with poor response to pembrolizumab. Overall, these data highlight a previously unreported function of SMYD3 as a master epigenetic regulator of anti-tumor immune response in HPV-negative HNSCC and provide a rationale for translational approaches combining SMYD3 depletion strategies with checkpoint blockade to overcome anti-PD-1 resistance in this devastating disease.
