## Supplementary Table 2 for "Epigenetic silencing by SMYD3 represses tumor intrinsic interferon response in HPV-negative squamous cell carcinoma of the head and neck"

### Sheet: IFNa geneset
Supplementary Table 2. Gene set from the HALLMARK_INTERFERON_ALPHA_RESPONSE (IFNa response genes) and the KEGG_ANTIGEN_PROCESSING_AND_PRESENTATION (APM genes) (Molecular Signature Database (MSigDB)).
HALLMARK_INTERFERON_ALPHA_RESPONSE
> Genes up-regulated in response to alpha interferon proteins.
ADAR
B2M
BATF2
BST2
C1S
CASP1
CASP8
CCRL2
CD47
CD74
CMPK2
CMTR1
CNP
CSF1
CXCL10
CXCL11
DDX60
DHX58
EIF2AK2
ELF1
EPSTI1
GBP2
GBP4
GMPR
HELZ2
HERC6
HLA-C
IFI27
IFI30
IFI35
IFI44
IFI44L
IFIH1
IFIT2
IFIT3
IFITM1
IFITM2
IFITM3
IL15
IL4R
IL7
IRF1
IRF2
IRF7
IRF9
ISG15
ISG20
LAMP3
LAP3
LGALS3BP
LPAR6
LY6E
MOV10
MVB12A
MX1
NCOA7
NMI
NUB1
OAS1
OASL
OGFR
PARP12
PARP14
PARP9
PLSCR1
PNPT1
PROCR
PSMA3
PSMB8
PSMB9
PSME1
PSME2
RIPK2
RNF31
RSAD2
RTP4
SAMD9
SAMD9L
SELL
SLC25A28
SP110
STAT2
TAP1
TDRD7
TENT5A
TMEM140
TRAFD1
TRIM14
TRIM21
TRIM25
TRIM26
TRIM5
TXNIP
UBA7
UBE2L6
USP18
WARS1
https://www.gsea-msigdb.org/gsea/msigdb/cards/HALLMARK_INTERFERON_ALPHA_RESPONSE

### Sheet: APM and presentation
KEGG_ANTIGEN_PROCESSING_AND_PRESENTATION
> Antigen processing and presentation
B2M
CALR
CANX
CD4
CD74
CD8A
CD8B
CIITA
CREB1
CTSB
CTSL
CTSS
HLA-A
HLA-B
HLA-C
HLA-DMA
HLA-DMB
HLA-DOA
HLA-DOB
HLA-DPA1
HLA-DPB1
HLA-DQA1
HLA-DQA2
HLA-DQB1
HLA-DRA
HLA-DRB1
HLA-DRB3
HLA-DRB4
HLA-DRB5
HLA-E
HLA-F
HLA-G
HSP90AA1
HSP90AB1
HSPA1A
HSPA1B
HSPA1L
HSPA2
HSPA4
HSPA5
HSPA6
HSPA8
IFI30
IFNA1
IFNA10
IFNA13
IFNA14
IFNA16
IFNA17
IFNA2
IFNA21
IFNA4
IFNA5
IFNA6
IFNA7
IFNA8
KIR2DL1
KIR2DL2
KIR2DL3
KIR2DL4
KIR2DL5A
KIR2DS1
KIR2DS3
KIR2DS4
KIR2DS5
KIR3DL1
KIR3DL2
KIR3DL3
KLRC1
KLRC2
KLRC3
KLRC4
KLRD1
LGMN
LTA
NFYA
NFYB
NFYC
PDIA3
PSME1
PSME2
PSME3
RFX5
RFXANK
RFXAP
TAP1
TAP2
TAPBP
