## Supplementary Table 3 for "Epigenetic silencing by SMYD3 represses tumor intrinsic interferon response in HPV-negative squamous cell carcinoma of the head and neck"

### Sheet: Protein Methylation (211)
Supplementary Table 3. List of chromatin modifiers and epigenetic regulators.
			Protein methylation (211)
PKMTs (49):	PDMTs (18):	PRMTs (9):	MBT proteins (9):	Chromodomains (27):	PHD finger proteins (68):	Tudor domains (31):
SUV420H1	LSD1: KDM1A	PRMT1	L3MBTL	CBX1	ASH2L	MTF2
SUV420H2	JHDM1/FBXL11	PRMT2	L3MBTL2	CBX2	BAZ1A	PHF1
SUV39H1	FBXL10: KDM2B	PRMT3	L3MBTL3	CBX3	BAZ1B	PHF19
SUV39H2 (KMT1B)	JMJD1A: KDM3A	PRMT4: CARM1	L3MBTL4	CBX4	BAZ2A	PHF20
NSD1 (KMT3B)	JMJD1B: KDM3B	PRMT5	MBTD1	CBX5	BAZ2B	PHF20L1
WHSC1 (MMSET, NSD2)	JMJD1C	PRMT6	SCMH1	CBX6	BPTF	UHRF1
WHSC1L1 (NSD3)	JMJD2A: KDM4A	PRMT7	SCML2	CBX7	BRD1	UHRF2
KMT2A (MLL1)	JMJD2B: KDM4B	PRMT8	SFMBT1	CBX8	BRPF1	AKAP1
KMT2B (MLL4)	JMJD2C: KDM4C	PRMT9	SFMBT2	CDY1	BRPF3	CCDC101
KMT2C (MLL3)	JMJD2D: KDM4D			CDY1B	CHD3	FMR1
KMT2D (MLL2)	JARID2: KDM5A			CDY2A	CHD4	FXR1
KMT2E (MLL5)	JARID1B: KDM5B			CDY2B	CHD5	FXR2
PRDM9	JARID1C: KDM5C			CDYL	CXXC1	LBR
PRDM14	JARID1D: KDM5D			CDYL2	DIDO1	LOC100129278
EHMT1 (GLP)	UTX: KDM6A			CHD1	DPF1	RNF17
EHMT2 (KMT1C, G9a)	JMJD3: KDM6B			CHD2	DPF2	SMN1
SMYD1	JMJD4			CHD3	DPF3	SMN2
SMYD2 (KMT3C)	JMJD5: KDM8			CHD4	FBXL19	SMNDC1
SMYD3 (KMT3E)				CHD5	ING1	SND1
SMYD4				CHD6	ING2	STK31
SMYD5				CHD7	ING3	TDRD1
SETMAR				CHD8	ING4	TDRD10
SETD1A (KMT2F)				CHD9	ING5	TDRD12
SETD1B				KAT5	MLLT6	TDRD3
SETDB1				MORF4L1	MLLT10	TDRD5
SETDB2 (C13ORF4)				MPHOSPH8	MTF2	TDRD6
SETD2				MSL3L1	NFX1	TDRD7
SETD3					PHF1	TDRD9
SETD5					PHF2	TDRKH
SETD7 (KMT7)					PHF3	TP53BP1
SETD8 (KMT5A)					PHF5A	ZGPAT
EZH1					PHF6
EZH2 (KMT6)					PHF7
DOT1L (KMT4)					PHF8
ASH1L					FANCL
PRDM1					PHF10
PRDM2					PHF11
PRDM4					PHF12
PRDM5					PHF13
PRDM6					PHF14
PRDM7					JADE3
PRDM9					JADE1
PRDM10					PHF19
PRDM11					PHF20
PRDM12					PHF20L1
PRDM13					PHF21A
PRDM14					PHF21B
PRDM15					INTS12
PRDM16					PHF23
					PHF24
					PHRF1
					PYGO1
					PYGO2
					RSF1
					SHPRH
					SP100
					SP110
					SP140
					SP140L
					TAF3
					TCF19
					TRIM24
					TRIM28
					TRIM33
					TRIM66
					UHRF1
					ZMYND8
					ZMYDD11

### Sheet: Protein Acetylation (60)
	Protein Acetylation (60)
HATs (17):	HDACs (4 classes) (17):	BRDs (bromodomain containing proteins) (26):
GNATs (Gcn5-related N-acetyltransferases) (4):	Class I: mainly in nucleus	BRD1
PCAF (p300/CBP-associated factor)	HDAC1	BRD2
GCN5	HDAC2	BRD3
HAT1	HDAC3	BRD4
ATF-2	HDAC8	BRD7
P300/CBP (CREB-binding-protein) (1)	Class II: both in nucleus and cytoplasm	BRD8
MYST (5):	HDAC4	BRD9
MOZ (monocytic leukemia zinc finger protein)	HDAC5	BRDT
MORF (MOZ-related factor)	HDAC6	BRPF1
HBO1	HDAC7	BRPF3
TIP60	HDAC9	BRWD1
MOD	HDAC10	BRWD3
Nuclear receptor coactivators (4):	Class III: sirtuins (both in nucleus and cytoplasm)	ATAD2
SRC-1	Sirtuin 1	ATAD2B
SRC-3	Sirtuin 2	CECR2
ACTR	Sirtuin 3	CREBBP
TIF-2	Sirtuin 4	EP300
Other (3):	Sirtuin 5	KAT2A
TAF1	Sirtuin 6	KAT2B
TFIIIC	Sirtuin 7	KIAA2026
CLOCK		PBRM1
		PHIP
		SMARCA2
		SMARCA4
		TAF1
		TAF1L

### Sheet: DNA Methylation (25)
DNA Methylation (25)
DNA methyltransferases (4):	Methylcytosine oxidases (3):	Methylcytosine binding proteins (MBDs) (9):	BAH (bromo-adjacent homology) proteins (9):
DNMT1	TET1	BAZ2A	BAHCC1
DNMT3A	TET2	BAZ2B	BAHD1
DNMT3B	TET3	MDB1	MTA1
DNMT3L		MDB2	MTA2
		MDB3	MTA3
		MDB4	ORC1
		MDB5	PBRM1
		MDB6	RERE
		MECP2	TNRC18

### Sheet: Histone Variants (79)
Histone Variants (79)
H1F0
H1FNT
H1FOO
H1FX
H2AFB1
H2AFB2
H2AFB3
H2AFJ
H2AFV
H2AFX
H2AFY
H2AFY2
H3F3A
H3F3B
H3F3C
H2AFZ
H2BFM
H2BFS
H2BFWT
HIST1H1A
HIST1H1B
HIST1H1C
HIST1H1D
HIST1H1E
HIST1H1T
HIST1H2AA
HIST1H2AB
HIST1H2AC
HIST1H2AD
HIST1H2AE
HIST1H2AG
HIST1H2AI
HIST1H2AJ
HIST1H2AK
HIST1H2AL
HIST1H2AM
HIST1H2BA
HIST1H2BB
HIST1H2BC
HIST1H2BD
HIST1H2BE
HIST1H2BF
HIST1H2BG
HIST1H2BH
HIST1H2BI
HIST1H2BJ
HIST1H2BK
HIST1H2BL
HIST1H2BM
HIST1H2BN
HIST1H2BO
HIST1H3A
HIST1H3B
HIST1H3C
HIST1H3D
HIST1H3E
HIST1H3F
HIST1H3G
HIST1H3H
HIST1H3I
HIST1H3J
HIST1H4A
HIST1H4B
HIST1H4C
HIST1H4D
HIST1H4E
HIST1H4F
HIST1H4G
HIST1H4H
HIST1H4I
HIST1H4J
HIST1H4K
HIST1H4L
HIST2H2AA3
HIST2H2AC
HIST2H2BE
HIST2H3C
HIST3H3
HIST4H4

### Sheet: Chromatin remodeling complexes 
		Chromatin Remodeling Complexes (83)
SWI/SNF family (39):	ISWI family (NURF, ACF and CHRAC complexes) (8):	CHD family (chromodomain helicase DNA binding) (6):	INO80 family (inositol requiring 80)(3):	Other (27):
ARID1A	SNF2H	CHD1	INO80	ACTR5
ARID1B	SBF2L	CHD2	INO80B	ACTR6
ARID2	ACF1	CHD3	INO80C	ACTR8
ARID4A	NURF140	CHD4		BPTF
ARID4B	NURF55	CHD5		DMAP1
SMARCA1	NURF38	CHD9		EP400
SMARCA2	NURF301			EPC1
SMARCA4	CHRAC1			EPC2
SMARCA5				GATAD2A
SMARCB1				GATAD2B
SMARCC1				KAT5
SMARCC2				MEAF6
SMARCD1				MORF4L1
SMARCD2				MORF4L2
SMARCD3				PRBM1
SMARCE1				POLE3
ACTL6A				RBBP4
ACTL6B				RBBP7
BCL7A				RUVBL1
BCL7B				RUVBL2
BCL7C				SRCAP
BCL11A				TRRAP
BCL11B				VPS72
BAF45B				YEATS4
BAF45C				ATRX
BAF47
BAF53A
BAF53B
BAF57
BAF60A
BAF60B
BAF60C
CREST
BAF155
BAF170
BAF180
BAF200
BAF250A
BAF250B

### Sheet: Protein Sumoylation (16)
Protein Sumoylation (16)
Sumo family of proteins and proteins enabling sumoylation (10):	Desumoylases (6):
SUMO-1	SENP1
SUMO-2	SENP2
SUMO-3	SENP3
SUMO-4	SENP5
SAE1/SAE2 (E1 activating enzyme)	SENP6
UBC9	SENP7
PIAS family (SUMO E3 ligases):
PIAS1
PIAS2
PIAS3
PIAS4

### Sheet: Histone Ubiquitination (15)
Histone Ubiquitination (15)
Histone ubiquitin ligases (9):	Histone deubiquitinating enzymes (6):
RING1B	USP3
RING1A	USP16
BMI1	USP21
2A-HUB	USP22
BRCA1/BARD1	2A-DUB
UBCH5C	BAP1
RNF20/40
RAD6A/B
UBCH6

### Sheet: Histone Phosphorylation etc
Histone phosphorylation: kinases that modify histones and/or histone modifiers (24)
Haspin
VRK1
PKCa
PKCb
IKKa
Rsk2
PKB/Akt
Aurora B
MSK1/2
JNK1
MLTKa
PRK1
Chk1
DIk/ZIP
PKCδ
MST1
AMPK
JAK2
Abl
BMK1
CaMK
S6K1
SIK1

### Sheet: ADP Ribosyltransferases (3)
ADP Ribosyltransferases (3)
ARTD1
ARTD3
ARTD10
*there are 18 of these enzymes (ARTD1-18) but only the above have been known to ADP ribosylate histones.

### Sheet: Deimination (1)
Deimination (1)
PADI4
